# Unexplored Yeast diversity in Seed Microbiota

**DOI:** 10.1101/2024.11.27.625647

**Authors:** Muriel Marchi, Anaïs Bosc-Bierne, Laurine Labourgade, Thomas Lerenard, Josiane Le Corff, Sophie Aligon, Aurélia Rolland, Marie Simonin, Coralie Marais, Martial Briand, Viviane Cordovez, Linda Gouka, Thomas Guillemette, Philippe Simoneau, Natalia Guschinskaya

## Abstract

Yeasts are known to be fantastic biotechnological resources for medical, food, and industrial applications, but their potential remains untapped in agriculture, especially for plant biostimulation and biocontrol. In particular, yeasts have been reported as part of the core microbiome of seeds using next generation sequencing methods, but their diversity and functional roles remain largely undescribed. Focusing on yeasts and excluding filamentous fungi, this study aimed to characterize the diversity of seed-associated yeasts across nine plant species (crops and non-cultivated species) using culturomics and microscopy. Comparison with available metabarcoding data was performed to assess the representativeness of the strain collection in seed samples. Our results show that seed-associated yeasts largely belong to Basidiomycota phylum and more particularly to the Tremellomycetes class. This yeast collection covers 15 genera (2 of Ascomycota and 13 of Basidiomycota). Out of the 229 isolates described, the most frequently isolated yeasts were *Holtermanniella*, *Vishniacozyma*, *Filobasidium, Naganishia* and *Sporobolomyces.* The yeasts from these dominant genera were isolated from multiple plant species (4 to 8), except for *Naganishia* which only originated from *Solanum lycopersicum L*. These results are also consistent with the fact that these dominant taxa were recently identified as members of the core seed microbiome, indicating their high prevalence and abundance across diverse plant hosts and environments. Compared to previous plant yeast diversity surveys, the members from Ascomycota yeasts are less frequent in seeds and only represented here by the *Aureobasidium* and *Taphrina* genera. Altogether, these results suggest that yeasts are generally well-adapted to the aboveground habitats of plants, but seeds represent a specific habitat that diverse Basidiomycota yeasts can colonize.

**Take away message:**

- 229 yeasts isolated from seeds and seedlings of diverse plant species
- Most isolates are Basidiomycota yeasts, especially of the Tremellomycetes class
- The most frequently isolated yeasts belong to *Holtermanniella*, *Vishniacozyma*, *Filobasidium* and *Sporobolomyces* genera
- The collection is representative of taxa found in seed microbiota of multiple plant species, including core members
