## Supplementary material for "Unexplored Yeast diversity in Seed Microbiota": Table S1

### Sheet: Strains information_Table 1
							Colonies macroscopy's description					Taxonomic assignation
Year of isolation	Isolate	Plant material	Plant species	Plant varieties	Culture conditions	Site in France	Texture	Color	Surface	Elevation	Border	tree identification (ITS/D1D2)
2023	gCoAvM132	seed	Brassica napus L.	AVISO	mini cage	Le Rheu	butyrous	off-white	dull	conical	entire	Holtermanniella takashimae
2023	gCoAvM134	seed	Brassica napus L.	AVISO	mini cage	Le Rheu	butyrous	off-white	dull	conical	entire	Vishniacozyma sp.
2023	gCoAvM135	seed	Brassica napus L.	AVISO	mini cage	Le Rheu	butyrous	off-white	dull	conical	entire	Holtermanniella takashimae
2023	gCoAvM139	seed	Brassica napus L.	AVISO	mini cage	Le Rheu	butyrous	off-white	dull	conical	entire	Vishniacozyma sp.
2023	gCoAvM141	seed	Brassica napus L.	AVISO	mini cage	Le Rheu	butyrous	red	dull	flat	entire	Symmetrospora sp.
2023	gCoAvM143	seed	Brassica napus L.	AVISO	mini cage	Le Rheu	butyrous	off-white	dull	conical	entire	Holtermanniella takashimae
2023	gCoAvM144	seed	Brassica napus L.	AVISO	mini cage	Le Rheu	butyrous	off-white	dull	conical	entire	Holtermanniella takashimae
2023	gCoAvM145	seed	Brassica napus L.	AVISO	mini cage	Le Rheu	butyrous	beige	glistening	dome-like	entire	Filobasidium sp.
2023	gCoAvM185	seed	Brassica napus L.	AVISO	mini cage	Le Rheu	butyrous	beige	dull	dome-like	entire	Vishniacozyma sp.
2023	gCoAvM188	seed	Brassica napus L.	AVISO	mini cage	Le Rheu	butyrous	beige	dull	dome-like	entire	Holtermanniella takashimae
2023	gCoAvM189	seed	Brassica napus L.	AVISO	mini cage	Le Rheu	butyrous	beige	dull	dome-like	entire	Vishniacozyma sp.
2023	gCoAvP126	seed	Brassica napus L.	AVISO	nursery	Le Rheu	butyrous	off-white	dull	conical	entire	Holtermanniella sp.
2023	gCoAvP127	seed	Brassica napus L.	AVISO	nursery	Le Rheu	butyrous	beige	dull	conical	entire	Holtermanniella takashimae
2023	gCoAvP128	seed	Brassica napus L.	AVISO	nursery	Le Rheu	butyrous	beige	dull	conical	irregular	Bullera alba
2023	gCoAvP163	seed	Brassica napus L.	AVISO	nursery	Le Rheu	butyrous	beige	dull	conical	entire	Holtermanniella takashimae
2023	gCoAvP164	seed	Brassica napus L.	AVISO	nursery	Le Rheu	butyrous	beige	dull	conical	entire	Holtermanniella takashimae
2023	gCoAvP165	seed	Brassica napus L.	AVISO	nursery	Le Rheu	butyrous	yelowish	glistening	dome-like	entire	Holtermanniella takashimae
2023	gCoAvP178	seed	Brassica napus L.	AVISO	nursery	Le Rheu	butyrous	beige	dull	conical	entire	Holtermanniella takashimae
2023	gCoAvP179	seed	Brassica napus L.	AVISO	nursery	Le Rheu	butyrous	beige	dull	conical	entire	Holtermanniella takashimae
2023	gCoAvP180	seed	Brassica napus L.	AVISO	nursery	Le Rheu	butyrous	yelowish	glistening	dome-like	entire	Holtermanniella takashimae
2023	gCoAvP187	seed	Brassica napus L.	AVISO	nursery	Le Rheu	butyrous	off-white	dull	conical	entire	Holtermanniella takashimae
2023	pCoAvP007	seedling	Brassica napus L.	AVISO	nursery	Le Rheu	butyrous	beige	dull	conical	entire	Holtermanniella takashimae
2023	pCoAvP008	seedling	Brassica napus L.	AVISO	nursery	Le Rheu	butyrous	beige	glistening	conical	entire	Holtermanniella takashimae
2023	pCoAvP009	seedling	Brassica napus L.	AVISO	nursery	Le Rheu	butyrous	beige	glistening	conical	entire	Holtermanniella takashimae
2023	pCoAvP010	seedling	Brassica napus L.	AVISO	nursery	Le Rheu	butyrous	beige	dull	conical	entire	Holtermanniella takashimae
2023	pCoAvP014	seedling	Brassica napus L.	AVISO	nursery	Le Rheu	butyrous	beige	dull	conical	entire	Holtermanniella takashimae
2023	pCoAvP015	seedling	Brassica napus L.	AVISO	nursery	Le Rheu	butyrous	beige	dull	conical	entire	Holtermanniella takashimae
2023	gCoJuM081	seed	Brassica napus L.	JUPITER	mini cage	Le Rheu	butyrous	beige	dull	conical	entire	Vishniacozyma sp.
2023	gCoJuM089	seed	Brassica napus L.	JUPITER	mini cage	Le Rheu	butyrous	beige	dull	conical	entire	Vishniacozyma sp.
2023	gCoJuM092	seed	Brassica napus L.	JUPITER	mini cage	Le Rheu	butyrous	beige	dull	conical	entire	Holtermanniella takashimae
2023	gCoJuM093	seed	Brassica napus L.	JUPITER	mini cage	Le Rheu	butyrous	beige	dull	conical	entire	Holtermanniella takashimae
2023	gCoJuP097	seed	Brassica napus L.	JUPITER	nursery	Le Rheu	butyrous	yelowish	glistening	dome-like	entire	Vishniacozyma sp.
2023	gCoJuP099	seed	Brassica napus L.	JUPITER	nursery	Le Rheu	butyrous	beige	glistening	dome-like	entire	Papiliotrema sp.
2023	gCoJuP192	seed	Brassica napus L.	JUPITER	nursery	Le Rheu	butyrous	off-white	dull	conical	entire	Holtermanniella takashimae
2023	gCoMoP172	seed	Brassica napus L.	JUPITER	nursery	Le Rheu	butyrous	off-white	dull	conical	entire	Vishniacozyma carnescens
2023	pCoJuM020	seedling	Brassica napus L.	JUPITER	mini cage	Le Rheu	butyrous	off-white	glistening	conical	entire	Holtermanniella takashimae
2023	pCoJuM021	seedling	Brassica napus L.	JUPITER	mini cage	Le Rheu	butyrous	beige	dull	conical	entire	Holtermanniella takashimae
2023	pCoJuM022	seedling	Brassica napus L.	JUPITER	mini cage	Le Rheu	butyrous	beige	glistening	conical	entire	Holtermanniella takashimae
2023	pCoJuM023	seedling	Brassica napus L.	JUPITER	mini cage	Le Rheu	butyrous	off-white	dull	conical	entire	Holtermanniella takashimae
2023	pCoJuP157	seedling	Brassica napus L.	JUPITER	nursery	Le Rheu	butyrous	off-white	dull	conical	entire	Holtermanniella takashimae
2023	pCoJuP158	seedling	Brassica napus L.	JUPITER	nursery	Le Rheu	butyrous	beige	dull	conical	entire	Vishniacozyma sp.
2023	pCoJuP159	seedling	Brassica napus L.	JUPITER	nursery	Le Rheu	butyrous	off-white	glistening	dome-like	entire	Filobasidium sp.
2023	pCoJuP167	seedling	Brassica napus L.	JUPITER	nursery	Le Rheu	butyrous	beige	glistening	dome-like	entire	Filobasidium sp.
2023	pCoJuP175	seedling	Brassica napus L.	JUPITER	nursery	Le Rheu	butyrous	beige	dull	conical	entire	Holtermanniella takashimae
2023	pCoJuP176	seedling	Brassica napus L.	JUPITER	nursery	Le Rheu	butyrous	off-white	glistening	dome-like	entire	Filobasidium sp.
2023	pCoJuP177	seedling	Brassica napus L.	JUPITER	nursery	Le Rheu	butyrous	off-white	glistening	dome-like	entire	Filobasidium sp.
2023	gCoMiP160	seed	Brassica napus L.	MILENA	nursery	Le Rheu	butyrous	off-white	glistening	dome-like	entire	Filobasidium sp.
2023	pCoMiM004	seedling	Brassica napus L.	MILENA	mini cage	Le Rheu	butyrous	beige	dull	conical	entire	Holtermanniella takashimae
2023	pCoMiM005	seedling	Brassica napus L.	MILENA	mini cage	Le Rheu	butyrous	beige	dull	conical	entire	Holtermanniella takashimae
2023	pCoMiM006	seedling	Brassica napus L.	MILENA	mini cage	Le Rheu	butyrous	beige	glistening	conical	entire	Holtermanniella takashimae
2023	gCoMoM101	seed	Brassica napus L.	MOHICAN	mini cage	Le Rheu	butyrous	coral	dull	conical	entire	Vishniacozyma sp.
2023	gCoMoM107	seed	Brassica napus L.	MOHICAN	mini cage	Le Rheu	butyrous	beige	dull	conical	entire	Holtermanniella takashimae
2023	gCoMoM110	seed	Brassica napus L.	MOHICAN	mini cage	Le Rheu	butyrous	beige	dull	conical	entire	Holtermanniella takashimae
2023	gCoMoM118	seed	Brassica napus L.	MOHICAN	mini cage	Le Rheu	mucoid	yelowish	glistening	dome-home	entire	Bullera alba
2023	gCoMoM120	seed	Brassica napus L.	MOHICAN	mini cage	Le Rheu	butyrous	beige	dull	conical	entire	Holtermanniella takashimae
2023	gCoMoP111	seed	Brassica napus L.	MOHICAN	nursery	Le Rheu	butyrous	off-white	dull	conical	entire	Holtermanniella takashimae
2023	gCoMoP112	seed	Brassica napus L.	MOHICAN	nursery	Le Rheu	butyrous	beige	dull	conical	entire	Holtermanniella takashimae
2023	gCoMoP174	seed	Brassica napus L.	MOHICAN	nursery	Le Rheu	butyrous	off-white	dull	conical	entire	Holtermanniella takashimae
2023	CBP-0081	seed	Capsella bursa-pastoris		field	Pays de la Loire	butyrous	red	bright	flat	entire	Sporobolomyces sp.
2023	CBP-0224	seed	Capsella bursa-pastoris		field	Pays de la Loire	butyrous	off-white	rugueux	conique	erose	Filobasidium sp.
2023	CBP-L22	seed	Capsella bursa-pastoris		field	Pays de la Loire	butyrous	beige	bright	conique	entire	Filobasidium sp.
2023	CBP-L23	seed	Capsella bursa-pastoris		field	Pays de la Loire	butyrous	off-white	bright	conique	entire	Filobasidium sp.
2023	CBP-L3	seed	Capsella bursa-pastoris		field	Pays de la Loire	butyrous	coral	dull	conique	entire	Cystofilobasidium sp.
2023	CBU-L20	seed	Capsella bursa-pastoris		urban	Pays de la Loire	butyrous	beige	satin	conique	entire	Taphrina sp.
2023	CBU-L21	seed	Capsella bursa-pastoris		urban	Pays de la Loire	membranous	beige	dull	flat	filamented	Aureobasidium sp.
2023	CHP-0015	seed	Cardamine hirsuta		field	Pays de la Loire	butyrous	red	bright	flat	entire	Filobasidium wieringae
2023	CHP-0022	seed	Cardamine hirsuta		field	Pays de la Loire	butyrous	red	dull	conique/stries	entire	Cystofilobasidium sp.
2023	CHP-0024	seed	Cardamine hirsuta		field	Pays de la Loire	butyrous	beige/pink	satin	conique	entire	Holtermanniella festucosa
2023	CHP-0025	seed	Cardamine hirsuta		field	Pays de la Loire	butyrous	coral	dull	conique	entire	Cystofilobasidium sp.
2023	CHP-0166	seed	Cardamine hirsuta		field	Pays de la Loire	butyrous	pink	dull	dome	entire	Cystofilobasidium sp.
2023	CHP-0175	seed	Cardamine hirsuta		field	Pays de la Loire	butyrous	off-white	bright	conique	entire	Filobasidium oeirensis
2023	CHP-0176	seed	Cardamine hirsuta		field	Pays de la Loire	butyrous	coral	dull	conique/stries	entire	Cystofilobasidium sp.
2023	CHP-0179	seed	Cardamine hirsuta		field	Pays de la Loire	butyrous	off-white	satin	conique	entire	Vishniacozyma sp.
2023	CHP-0186	seed	Cardamine hirsuta		field	Pays de la Loire	mucoid	coral	bright/rugueux	conique/stries	jagged	Sporobolomyces sp.
2023	CHP-L1	seed	Cardamine hirsuta		field	Pays de la Loire	butyrous	pink	rugueux	conique	entire	Cystofilobasidium sp.
2023	CHP-L10	seed	Cardamine hirsuta		field	Pays de la Loire	butyrous	coral	bright	conique	entire	Cystofilobasidium sp.
2023	CHP-L18	seed	Cardamine hirsuta		field	Pays de la Loire	butyrous	coral	bright	conique	entire	Cystofilobasidium sp.
2023	CHP-L2	seed	Cardamine hirsuta		field	Pays de la Loire	butyrous	pink	dull	conique	entire	Vishniacozyma sp.
2023	CHP-L8	seed	Cardamine hirsuta		field	Pays de la Loire	butyrous	red	dull	conqie	entire	Cystofilobasidium sp.
2023	CHP-L9	seed	Cardamine hirsuta		field	Pays de la Loire	butyrous	red	dull	conique	entire	Cystofilobasidium sp.
2023	CHU-0015	seed	Cardamine hirsuta		urban	Pays de la Loire	butyrous	off-white	bright	flat	entire	Sporobolomyces sp.
2023	CHU-004	seed	Cardamine hirsuta		urban	Pays de la Loire	butyrous	coral	dull	dome	entire	Cystofilobasidium sp.
2023	CHU-0067	seed	Cardamine hirsuta		urban	Pays de la Loire	butyrous	coral	dull	conique/stries	entire	Cystofilobasidium sp.
2023	CHU-0071	seed	Cardamine hirsuta		urban	Pays de la Loire	butyrous	beige	bright	flat	entire	Vishniacozyma sp.
2023	CHU-0100	seed	Cardamine hirsuta		urban	Pays de la Loire	butyrous	beige/pink	satin	conique	entire	Vishniacozyma sp.
2023	EVI-L24	seed	Draba verna		peri-urban	Pays de la Loire	mucoid	coral	bright	flat	entire	Sporobolomyces sp.
2023	EVI-L25	seed	Draba verna		peri-urban	Pays de la Loire	butyrous	beige	dull	flat/spot	entire	Kondoa sp.
2023	EVP-0110	seed	Draba verna		field	Pays de la Loire	butyrous	beige	satin	conique	entire	Filobasidium sp.
2023	EVP-L12	seed	Draba verna		field	Pays de la Loire	butyrous	beige	bright	conique	entire	Filobasidium sp.
2023	EVP-L14	seed	Draba verna		field	Pays de la Loire	butyrous	beige	bright	flat	entire	Vishniacozyma sp.
2023	EVU-0035	seed	Draba verna		urban	Pays de la Loire	membranous	beige	rough	flat	filamented	Aureobasidium sp.
2023	EVU-0050	seed	Draba verna		urban	Pays de la Loire	membranous	beige	rough	flat	filamented	Aureobasidium sp.
2023	gHaCapG056	seed	Phaseolus vulgaris	CAPRICE	field	Loire Authion	mucoid	beige	glistening	flat	entire	Hannaella zeae
2023	gHaCapG067	seed	Phaseolus vulgaris	CAPRICE	field	Condom	butyrous	off-white	bright	indéterminable	entire	Vishniacozyma sp.
2023	gHaCapG073	seed	Phaseolus vulgaris	CAPRICE	field	Condom	butyrous	off-white	bright	indéterminable	entire	Vishniacozyma sp.
2023	gHaCotG283	seed	Phaseolus vulgaris	COTENDER	field	Condom	butyrous	coral	dull	dome-like	entire	Symmetrospora sp.
2023	gHaCotG288	seed	Phaseolus vulgaris	COTENDER	field	Condom	butyrous	beige	dull	dome-like	entire	Vishniacozyma sp.
2023	gHaDeeG027	seed	Phaseolus vulgaris	DEEZER	field	Condom	butyrous	beige	dull	flat	entire	Symmetrospora sp.
2023	gHaDeeG028	seed	Phaseolus vulgaris	DEEZER	field	Condom	membranous	beige	very dull, irregular	flat	fringed	Vishniacozyma sp.
2023	gHaDeeP004	seed	Phaseolus vulgaris	DEEZER	field	Loire Authion	butyrous	beige	dull	dome-like	entire	Bullera sp.
2023	gHaFacG174	seed	Phaseolus vulgaris	FACILA	field	Loire Authion	butyrous	off-white	dull	flat	entire	Bullera alba
2023	gHaFacG182	seed	Phaseolus vulgaris	FACILA	field	Loire Authion	viscous	beige	glistening	dome-like	entire	Filobasidium sp.
2023	gHaFacG184	seed	Phaseolus vulgaris	FACILA	field	Loire Authion	butyrous	off-white	glistening	dome-like	entire	Vishniacozyma sp.
2023	gHaFacG188	seed	Phaseolus vulgaris	FACILA	field	Loire Authion	butyrous	off-white	very dull, irregular	dome-like	lobed	Vishniacozyma sp.
2023	gHaFacG194	seed	Phaseolus vulgaris	FACILA	field	Condom	butyrous	beige	glistening	dome-like	entire	Vishniacozyma sp.
2023	gHaFacG199	seed	Phaseolus vulgaris	FACILA	field	Condom	butyrous	beige	dull	flat	entire	Vishniacozyma sp.
2023	gHaFacG200	seed	Phaseolus vulgaris	FACILA	field	Condom	butyrous	beige	dull	flat	entire	Vishniacozyma sp.
2023	gHaFacG201	seed	Phaseolus vulgaris	FACILA	field	Condom	butyrous	off-white	glistening	dome-like	entire	Bullera alba
2023	gHaFacG208	seed	Phaseolus vulgaris	FACILA	field	Condom	butyrous	beige	dull	dome-like	entire	Vishniacozyma sp.
2023	gHaFlaG334	seed	Phaseolus vulgaris	FLAVERT	field	Condom	butyrous	beige	dull	dome-like	entire	Vishniacozyma carnescens
2023	pHaFlaG335	seedling	Phaseolus vulgaris	FLAVERT	field	Condom	butyrous	off-white	dull	dome-like	entire	Vishniacozyma sp.
2023	gHaLinG087	seed	Phaseolus vulgaris	LINEX	field	Condom	membranous	beige	rough	flat	filamented	Aureobasidium sp.
2023	gHaLinG110	seed	Phaseolus vulgaris	LINEX	field	Condom	butyrous	off-white	dull	flat	entire	Vishniacozyma sp.
2023	gHaLinG116	seed	Phaseolus vulgaris	LINEX	field	Condom	butyrous	beige	rough	flat	entire	Vishniacozyma sp.
2023	gHaLinG117	seed	Phaseolus vulgaris	LINEX	field	Condom	butyrous	beige	rough	flat	entire	Vishniacozyma sp.
2023	pHaLinG336	seedling	Phaseolus vulgaris	LINEX	field	Condom	butyrous	pink	dull	flat	entire	Vishniacozyma sp.
2023	gHaVanG148	seed	Phaseolus vulgaris	VANILLA	field	Loire Authion	butyrous	beige	dull	dome-like	entire	Vishniacozyma carnescens
2023	pHaVanG128	seedling	Phaseolus vulgaris	VANILLA	field	Loire Authion	butyrous	off-white	dull	dome-like	entire	Bullera alba
2023	pHaVanG149	seedling	Phaseolus vulgaris	VANILLA	field	Condom	butyrous	beige	glistening	dome-like	entire	Bullera alba
2023	gRaFL31	seed	Raphanus sativus	Flamboyant 5	Commercial seed lot/Vilmorin	Unkown	butyrous	beige	glistening	conical	entire	Filobasidium sp.
2023	gRaFL32	seed	Raphanus sativus	Flamboyant 5	Commercial seed lot/Vilmorin	Unkown	butyrous	off-white	glistening	dome-like	entire	Vishniacozyma sp.
2023	gRaFL33	seed	Raphanus sativus	Flamboyant 5	Commercial seed lot/Vilmorin	Unkown	butyrous	off-white	dull	dome-like	entire	Holtermanniella takashimae
2023	gRaFL34	seed	Raphanus sativus	Flamboyant 5	Commercial seed lot/Vilmorin	Unkown	butyrous	off-white	dull	dome-like	entire	Holtermanniella takashimae
2023	gRaFL35	seed	Raphanus sativus	Flamboyant 5	Commercial seed lot/Vilmorin	Unkown	butyrous	beige	glistening	conical	entire	Filobasidium sp.
2023	gRaFL36	seed	Raphanus sativus	Flamboyant 5	Commercial seed lot/Vilmorin	Unkown	butyrous	off-white	dull	conical	entire	Holtermanniella takashimae
2023	gRaFL37	seed	Raphanus sativus	Flamboyant 5	Commercial seed lot/Vilmorin	Unkown	butyrous	off-white	dull	dome-like	entire	Vishniacozyma sp.
2023	gToCERCh139	seed	Solanum lycopersicum L.	CERVIL	field	Avignon	butyrous	white	dull	dome with depression in center	smooth	Naganishia sp.
2023	gToCERS029	seed	Solanum lycopersicum L.	CERVIL	greenhouse	Avignon	butyrous	white	dull	dome-like	smooth	Holtermanniella takashimae
2023	gToCERS030	seed	Solanum lycopersicum L.	CERVIL	greenhouse	Avignon	butyrous	white	dull	dome-like	smooth	Holtermanniella takashimae
2023	gToCERS031	seed	Solanum lycopersicum L.	CERVIL	greenhouse	Avignon	butyrous	white	dull	dome-like	smooth	Holtermanniella takashimae
2023	gToCERS074	seed	Solanum lycopersicum L.	CERVIL	greenhouse	Avignon	butyrous	white	dull	dome-like	smooth	Holtermanniella takashimae
2023	gToCERS075	seed	Solanum lycopersicum L.	CERVIL	greenhouse	Avignon	butyrous	white	dull	dome-like	smooth	Holtermanniella takashimae
2023	gToCERS076	seed	Solanum lycopersicum L.	CERVIL	greenhouse	Avignon	butyrous	creme	bright	dome-like	smooth	Holtermanniella takashimae
2023	gToCERS079	seed	Solanum lycopersicum L.	CERVIL	greenhouse	Avignon	butyrous	creme	bright	dome-like	smooth	Holtermanniella takashimae
2023	gToCERS080	seed	Solanum lycopersicum L.	CERVIL	greenhouse	Avignon	butyrous	creme	bright	dome-like	smooth	Holtermanniella takashimae
2023	gToCERS081	seed	Solanum lycopersicum L.	CERVIL	greenhouse	Avignon	butyrous	creme	dull	conique	smooth	Holtermanniella takashimae
2023	gToCRIS039	seed	Solanum lycopersicum L.	CRIOLLO	greenhouse	Avignon	mucoid	white	bright	dome-like	smooth	Naganishia sp.
2023	gToCRIS041	seed	Solanum lycopersicum L.	CRIOLLO	greenhouse	Avignon	fluid	white	bright	dome-like	smooth	Naganishia sp.
2023	gToCRIS052	seed	Solanum lycopersicum L.	CRIOLLO	greenhouse	Avignon	butyrous	creme	bright	dome-like	smooth	Vishniacozyma sp.
2023	gToCRIS055	seed	Solanum lycopersicum L.	CRIOLLO	greenhouse	Avignon	butyrous	creme	bright	dome-like	smooth	Vishniacozyma sp.
2023	gToCRIS057	seed	Solanum lycopersicum L.	CRIOLLO	greenhouse	Avignon	butyrous	creme	bright	dome-like	smooth	Vishniacozyma sp.
2023	gToCRIS058	seed	Solanum lycopersicum L.	CRIOLLO	greenhouse	Avignon	butyrous	creme	bright	dome-like	smooth	Vishniacozyma carnescens
2023	gToCRIS059	seed	Solanum lycopersicum L.	CRIOLLO	greenhouse	Avignon	butyrous	creme	bright	dome-like	smooth	Vishniacozyma sp.
2023	gToFERCh152	seed	Solanum lycopersicum L.	FERUM	field	Avignon	fluid	red	bright	flat	smooth	Cystobasidium sp.
2023	gToFERCh154	seed	Solanum lycopersicum L.	FERUM	field	Avignon	fluid	white	bright	dome-like	smooth	Naganishia sp.
2023	gToFERS105	seed	Solanum lycopersicum L.	FERUM	greenhouse	Avignon	butyrous	creme	dull	flat	smooth	Naganishia sp.
2023	gToSPRS002	seed	Solanum lycopersicum L.	FERUM	greenhouse	Avignon	fluid	white	bright	dome-like	smooth	Naganishia sp.
2023	gToLA47Ch142	seed	Solanum lycopersicum L.	LA0147	field	Avignon	mucoid	creme	bright	dome-like	smooth	Naganishia albida
2023	gToLA47Ch145	seed	Solanum lycopersicum L.	LA0147	field	Avignon	mucoid	creme	bright	dome-like	smooth	Naganishia diffluens
2023	gToLA47Ch146	seed	Solanum lycopersicum L.	LA0147	field	Avignon	butyrous	creme	bright	dome-like	smooth	Naganishia diffluens
2023	gToLA47Ch147	seed	Solanum lycopersicum L.	LA0147	field	Avignon	butyrous	white	bright	dome-like	smooth	Naganishia diffluens
2023	gToLA47Ch148	seed	Solanum lycopersicum L.	LA0147	field	Avignon	mucoid	white	bright	dome-like	smooth	Naganishia diffluens
2023	gToLA47Ch150	seed	Solanum lycopersicum L.	LA0147	field	Avignon	butyrous	creme	dull	dome-like	smooth	Naganishia diffluens
2023	gToLA47Ch168	seed	Solanum lycopersicum L.	LA0147	field	Avignon	butyrous	creme	bright	dome-like	smooth	Naganishia diffluens
2023	gToLA47Ch171	seed	Solanum lycopersicum L.	LA0147	field	Avignon	butyrous	red	bright	dome-like	smooth	Rhodotorula sp.
2023	gToLA47Ch172	seed	Solanum lycopersicum L.	LA0147	field	Avignon	butyrous	creme	bright	dome-like	smooth	Naganishia diffluens
2023	gToLA47Ch173	seed	Solanum lycopersicum L.	LA0147	field	Avignon	butyrous	white	dull	conique	smooth	Naganishia diffluens
2023	gToLA47S036	seed	Solanum lycopersicum L.	LA0147	greenhouse	Avignon	mucoid	white	bright	dome-like	smooth	Naganishia diffluens
2023	gToLA47S037	seed	Solanum lycopersicum L.	LA0147	greenhouse	Avignon	butyrous	white	bright	dome-like	smooth	Naganishia diffluens
2023	gToLA47S122	seed	Solanum lycopersicum L.	LA0147	greenhouse	Avignon	mucoid	white	bright	dome-like	smooth	Filobasidium sp.
2023	gToLA47S123	seed	Solanum lycopersicum L.	LA0147	greenhouse	Avignon	fluid	red	bright	dome-like	smooth	Sporobolomyces sp.
2023	gToLA47S127	seed	Solanum lycopersicum L.	LA0147	greenhouse	Avignon	butyrous	white	bright	dome-like	smooth	Naganishia diffluens
2023	gToLA47S129	seed	Solanum lycopersicum L.	LA0147	greenhouse	Avignon	mucoid	white	bright	dome-like	smooth	Filobasidium oeirensis
2023	gToLA47S131	seed	Solanum lycopersicum L.	LA0147	greenhouse	Avignon	butyrous	white	bright	dome-like	smooth	Naganishia diffluens
2023	gToLA47S132	seed	Solanum lycopersicum L.	LA0147	greenhouse	Avignon	butyrous/mucoid	white	bright	dome-like	smooth	Filobasidium oeirensis
2023	gToLA47S133	seed	Solanum lycopersicum L.	LA0147	greenhouse	Avignon	butyrous	white	bright	dome-like	smooth	Naganishia diffluens
2023	gToLA47S134	seed	Solanum lycopersicum L.	LA0147	greenhouse	Avignon	butyrous	creme	bright	dome-like	smooth	Naganishia diffluens
2023	gToLA20S106	seed	Solanum lycopersicum L.	LA1420	greenhouse	Avignon	mucoid	creme	bright	dome-like	smooth	Filobasidium sp.
2023	gToLA20S107	seed	Solanum lycopersicum L.	LA1420	greenhouse	Avignon	mucoid	creme	bright	dome-like	smooth	Filobasidium sp.
2023	gToLA20S109	seed	Solanum lycopersicum L.	LA1420	greenhouse	Avignon	mucoid	creme	bright	dome-like	smooth	Filobasidium sp.
2023	gToLEVCh156	seed	Solanum lycopersicum L.	LEVOVIL	field	Avignon	mucoid	white	bright	dome-like	smooth	Naganishia diffluens
2023	gToLEVCh157	seed	Solanum lycopersicum L.	LEVOVIL	field	Avignon	fluid	red	bright	flat	smooth	Rhodotorula sp.
2023	gToLEVCh159	seed	Solanum lycopersicum L.	LEVOVIL	field	Avignon	fluid	red	bright	flat	smooth	Rhodotorula sp.
2023	gToLEVCh160	seed	Solanum lycopersicum L.	LEVOVIL	field	Avignon	butyrous	white	bright	dome-like	smooth	Naganishia diffluens
2023	gToLEVCh161	seed	Solanum lycopersicum L.	LEVOVIL	field	Avignon	butyrous	red	bright	conique	smooth	Rhodotorula sp.
2023	gToLEVCh180	seed	Solanum lycopersicum L.	LEVOVIL	field	Avignon	mucoid	red	bright	flat	smooth	Rhodotorula sp.
2023	gToLEVCh181	seed	Solanum lycopersicum L.	LEVOVIL	field	Avignon	mucoid	white	bright	dome-like	smooth	Naganishia diffluens
2023	gToLEVCh182	seed	Solanum lycopersicum L.	LEVOVIL	field	Avignon	butyrous	white	dull	dome-like	smooth	Naganishia diffluens
2023	gToLEVCh183	seed	Solanum lycopersicum L.	LEVOVIL	field	Avignon	mucoid	red	bright	flat	smooth	Rhodotorula sp.
2023	gToLEVCh184	seed	Solanum lycopersicum L.	LEVOVIL	field	Avignon	fluid	red	bright	flat	smooth	Rhodotorula diobovata
2023	gToLEVCh185	seed	Solanum lycopersicum L.	LEVOVIL	field	Avignon	butyrous	red	bright	dome-like	smooth	Rhodotorula sp.
2023	gToLEVCh187	seed	Solanum lycopersicum L.	LEVOVIL	field	Avignon	mucoid	white	bright	dome-like	smooth	Naganishia albida
2023	gToLEVCh188	seed	Solanum lycopersicum L.	LEVOVIL	field	Avignon	butyrous	red	bright	dome-like	smooth	Rhodotorula sp.
2023	gToLEVCh189	seed	Solanum lycopersicum L.	LEVOVIL	field	Avignon	butyrous	red	bright	dome-like	smooth	Rhodotorula sp.
2023	gToLEVS045	seed	Solanum lycopersicum L.	LEVOVIL	greenhouse	Avignon	butyrous	white	dull	dome-like	smooth	Naganishia sp.
2023	pToLEVS111	seedling	Solanum lycopersicum L.	LEVOVIL	greenhouse	Avignon	butyrous	white	dull	dome-like	smooth	Vishniacozyma dimennae
2023	gToP24S017	seed	Solanum lycopersicum L.	PLOV 24A	greenhouse	Avignon	membranous	beige	rough	flat	filamented	Aureobasidium sp.
2023	gToP24S019	seed	Solanum lycopersicum L.	PLOV 24A	greenhouse	Avignon	membranous	beige	rough	flat	filamented	Aureobasidium sp.
2023	gToP24S020	seed	Solanum lycopersicum L.	PLOV 24A	greenhouse	Avignon	membranous	beige	rough	flat	filamented	Aureobasidium sp.
2023	gToP24S021	seed	Solanum lycopersicum L.	PLOV 24A	greenhouse	Avignon	membranous	beige	rough	flat	filamented	Aureobasidium sp.
2023	gToP24S064	seed	Solanum lycopersicum L.	PLOV 24A	greenhouse	Avignon	membranous	beige	rough	flat	filamented	Aureobasidium sp.
2023	gToP24S065	seed	Solanum lycopersicum L.	PLOV 24A	greenhouse	Avignon	membranous	beige	rough	flat	filamented	Aureobasidium sp.
2023	gToP24S067	seed	Solanum lycopersicum L.	PLOV 24A	greenhouse	Avignon	membranous	beige	rough	flat	filamented	Aureobasidium sp.
2023	gToP24S068	seed	Solanum lycopersicum L.	PLOV 24A	greenhouse	Avignon	membranous	beige	rough	flat	filamented	Aureobasidium sp.
2023	LgToP24S-B142	seed	Solanum lycopersicum L.	PLOV 24A	greenhouse	Avignon	membranous	beige	rough	flat	filamented	Aureobasidium sp.
2023	pToP24Ch192	seedling	Solanum lycopersicum L.	PLOV 24A	field	Avignon	butyrous	white	bright	dome-like	smooth	Naganishia diffluens
2023	pToP24Ch193	seedling	Solanum lycopersicum L.	PLOV 24A	field	Avignon	fluid	red	bright	flat	smooth	Rhodotorula sp.
2023	gToSPRCh163	seed	Solanum lycopersicum L.	STUPICKE POLNI RANE	field	Avignon	butyrous	white	bright	dome-like	smooth	Naganishia diffluens
2023	gToSPRCh164	seed	Solanum lycopersicum L.	STUPICKE POLNI RANE	field	Avignon	fluid	red	bright	flat	smooth	Rhodotorula sp.
2023	gToSPRCh165	seed	Solanum lycopersicum L.	STUPICKE POLNI RANE	field	Avignon	mucoid	white	bright	dome-like	smooth	Naganishia diffluens
2023	gToSPRCh166	seed	Solanum lycopersicum L.	STUPICKE POLNI RANE	field	Avignon	fluid	white	bright	dome-like	smooth	Naganishia sp.
2023	gToSPRCh175	seed	Solanum lycopersicum L.	STUPICKE POLNI RANE	field	Avignon	fluid	white	dull	dome-like	smooth	Naganishia diffluens
2023	gToSPRCh176	seed	Solanum lycopersicum L.	STUPICKE POLNI RANE	field	Avignon	butyrous	red	bright	flat	smooth	Rhodotorula sp.
2023	gToSPRCh177	seed	Solanum lycopersicum L.	STUPICKE POLNI RANE	field	Avignon	mucoid	white	bright	dome-like	smooth	Naganishia diffluens
2023	gToSPRCh179	seed	Solanum lycopersicum L.	STUPICKE POLNI RANE	field	Avignon	mucoid	creme	bright	dome-like	smooth	Naganishia diffluens
2023	gBlApaS032	seed	Triticum aestivum	APACHE	greenhouse	Clermont Ferrand	butyrous	beige	glistening	conical	entire	Filobasidium sp.
2023	gBlApaS033	seed	Triticum aestivum	APACHE	greenhouse	Clermont Ferrand	butyrous	beige	glistening	conical	entire	Filobasidium sp.
2023	gBlApaS035	seed	Triticum aestivum	APACHE	greenhouse	Clermont Ferrand	butyrous	beige	glistening	conical	entire	Filobasidium sp.
2023	gBlApaS037	seed	Triticum aestivum	APACHE	greenhouse	Clermont Ferrand	butyrous	beige	glistening	conical	entire	Filobasidium sp.
2023	gBlApaS039	seed	Triticum aestivum	APACHE	greenhouse	Clermont Ferrand	butyrous	beige	glistening	conical	entire	Vishniacozyma sp.
2023	pBlApaS044	seedling	Triticum aestivum	APACHE	greenhouse	Clermont Ferrand	fluid	salmon	dull	dome-like	smooth	Sporobolomyces sp.
2023	gBlBarC051	seed	Triticum aestivum	BAROK	culture chamber	Clermont Ferrand	butyrous	beige	glistening	conical	entire	Vishniacozyma sp.
2023	gBlBarC055	seed	Triticum aestivum	BAROK	culture chamber	Clermont Ferrand	butyrous	beige	glistening	conical	entire	Filobasidium sp.
2023	gBlBarS061	seed	Triticum aestivum	BAROK	greenhouse	Clermont Ferrand	butyrous	beige	glistening	conical	entire	Filobasidium sp.
2023	gBlBarS066	seed	Triticum aestivum	BAROK	greenhouse	Clermont Ferrand	butyrous	beige	glistening	conical	entire	Filobasidium sp.
2023	pBlBarS052	seedling	Triticum aestivum	BAROK	greenhouse	Clermont Ferrand	fluid	salmon	dull	dome-like	smooth	Sporobolomyces sp.
2023	gBlIllS108	seed	Triticum aestivum	ILLICO	greenhouse	Clermont Ferrand	butyrous	beige	glistening	conical	entire	Sporobolomyces sp.
2023	gBlJulC042	seed	Triticum aestivum	JULIUS	culture chamber	Clermont Ferrand	butyrous	beige	glistening	conical	entire	Vishniacozyma carnescens
2023	gBlJulC043	seed	Triticum aestivum	JULIUS	culture chamber	Clermont Ferrand	butyrous	beige	glistening	conical	entire	Holtermanniella sp.
2023	pBlJulS001	seedling	Triticum aestivum	JULIUS	greenhouse	Clermont Ferrand	fluid	salmon	dull	dome-like	smooth	Sporobolomyces sp.
2023	pBlJulS005	seedling	Triticum aestivum	JULIUS	greenhouse	Clermont Ferrand	fluid	salmon	dull	dome-like	smooth	Sporobolomyces sp.
2023	pBlRecS082	seedling	Triticum aestivum	RECITAL	greenhouse	Clermont Ferrand	fluid	salmon	dull	dome-like	smooth	Sporobolomyces sp.
2023	gBlRenC021	seed	Triticum aestivum	RENAN	culture chamber	Clermont Ferrand	butyrous	beige	glistening	conical	entire	Sporobolomyces sp.
2023	pBlRenS069	seedling	Triticum aestivum	RENAN	greenhouse	Clermont Ferrand	fluid	salmon	dull	dome-like	smooth	Sporobolomyces ruberrimus
2023	pBlRubS097	seedling	Triticum aestivum	RUBISKO	greenhouse	Clermont Ferrand	fluid	salmon	dull	dome-like	smooth	Sporobolomyces sp.
2023	gBlSymC004	seed	Triticum aestivum	SY MATHIS	culture chamber	Clermont Ferrand	butyrous	beige	glistening	conical	entire	Sporobolomyces ruberrimus
2023	gBlSymC005	seed	Triticum aestivum	SY MATHIS	culture chamber	Clermont Ferrand	butyrous	beige	glistening	conical	entire	Vishniacozyma sp.
2023	pBlSymC026	seedling	Triticum aestivum	SY MATHIS	culture chamber	Clermont Ferrand	fluid	salmon	dull	dome-like	smooth	Sporobolomyces sp.
2023	pBlSymS016	seedling	Triticum aestivum	SY MATHIS	greenhouse	Clermont Ferrand	fluid	salmon	dull	dome-like	smooth	Sporobolomyces sp.
