## Supplementary material for "Unexplored Yeast diversity in Seed Microbiota": Table S2

### Sheet: Accession number
Strains used in the taxomonic tree
Strains	Sources	ITS	LSU
Aureobasidium_lini_CBS_125.21_T	Zalar et al., 2008	FJ150897	FJ150946
Aureobasidium_microstictum_CBS_342.66	Zalar et al., 2008	KT693743	FJ150945
Aureobasidium_proteae_CBS_114273_T	Crous et al., 2011	JN712491	JN712557
Aureobasidium_pullulans_var._pullulans_CBS_146.30_T	Zalar et al., 2008	FJ150902	FJ150916
Bullera_alba_CBS_500_T	Vu et al., 2016	KY101811	KY106260
Bullera_unica_CBS_8290_T	Vu et al., 2016	KY101799	KY106248
Cystobasidium_calyptogenae_CBS_9125_T	Vu et al., 2016	KY103128	KY107430
Cystobasidium_fimetarium_DB_1489	Yurkov et al., 2015	LM644067	AY512843
Cystobasidium_halotolerans_QCC_Y31_17_T	Fotedar et al., 2019	MH930436	MH846252
Cystobasidium_laryngis_CBS_2221_T	Vu et al., 2016	KY103134	KY107432
Cystobasidium_raffinophilum_CGMCC2.3822_T	Li et al., 2020	MK050389	MK050389
Cystobasidium_terricola_CGMCC2.3823_T	Li et al., 2020	MK050390	MK050390
Cystofilobasidium_bisporidii_strain_CBS_6346_T	Vu et al., 2016	KY103154	EU085532
Cystofilobasidium_ferigula_CBS_7202_T	Vu et al., 2016	KY103159	KY107454
Cystofilobasidium_lacus-mascardii_CBS_10642_T	Libkind et al., 2009	EF613495	AY158642
Cystofilobasidium_macerans_CBS_10757_T	Vu et al., 2016	KY103183	KY107473
F174	Gouka et al., 2022	SAMEA13606967
F179	Gouka et al., 2022	SAMEA13607088
F181	Gouka et al., 2022	SAMEA13607089
F182	Gouka et al., 2022	SAMEA13607090
F224	Gouka et al., 2022	SAMEA13607085
F253	Gouka et al., 2022	SAMEA13607007
F280	Gouka et al., 2022	SAMEA13606998
F297	Gouka et al., 2022	SAMEA13607059
F298	Gouka et al., 2022	SAMEA13607060
F311	Gouka et al., 2022	SAMEA13607017
F313	Gouka et al., 2022	SAMEA13607011
F326	Gouka et al., 2022	SAMEA13607013
F327	Gouka et al., 2022	SAMEA13607067
F331	Gouka et al., 2022	SAMEA13607137
F346	Gouka et al., 2022	SAMEA13607092
F347	Gouka et al., 2022	SAMEA13607068
F376	Gouka et al., 2022	SAMEA13607050
F378	Gouka et al., 2022	SAMEA13607028
F382	Gouka et al., 2022	SAMEA13607029
F383	Gouka et al., 2022	SAMEA13607189
F52	Gouka et al., 2022	SAMEA13607043
F57	Gouka et al., 2022	SAMEA13606977
F86	Gouka et al., 2022	SAMEA13607087
Filobasidium_chaidanensis__CGMCC_2.6796_T	Wei et al., 2022	OM417191	OM417191
Filobasidium_chernovii_CBS_8679_T	Vu et al., 2016	KY103413	KY107701
Filobasidium_elegans_CBS_7640T	Fonseca et al., 2000	AF190006	AF181548
Filobasidium_floriforme_CBS_6241T	Fell et al., 2000	NR119429	NG069409
Filobasidium_globisporum_CBS_7642T	Fell et al., 2000	NR119453	NG070553
Filobasidium_globosum_CGMCC2.5680_T	Li et al., 2020	MK050344	MK050344
Filobasidium_magnum_CBS_140_T	Li et al., 2020	KY103433	KY107722
Filobasidium_oeirensis_CBS_8681T	Fell et al., 2000	NR077106	NG070508
Filobasidium_stepposum_CBS_10265T	Vu et al., 2016	NR111207	KY107724
Filobasidium_wieringae_CBS_11580	Vu et al., 2016	KY103449	KY107732
Hannaella_phetchabunensis_CBS_13386_T	Aires et al., 2023	KY103508	NG060620
Hannaella_siamensis_CBS_13533_T	Kaewwichian et al., 2015	AB922850	AB922844
Hannaella_zeae_gHaCapG056	Aires et al., 2023	KY103515	NG058304
Holtermannia_pseudosaccardoi_21825S-11_T	Jiang et al., 2024	OP470257	OP470161
Holtermannia_saccardoi_strain_CGMCC2.3445_T	Li et al., 2020	MK050336	MK050336
Holtermanniella_festucosa_CBS_10162_T	Vu et al., 2016	KY102693	KY107040
Holtermanniella_takashimae_CBS_11174_T	Wuczkowski et al., 2011	FM246501	FM242574
Holtermanniella_wattica_CBS_9496_T	Vu et al., 2016	KY103595	KY107874
Kondoa_changbaiensis_CBS_9497_T	Wang et al., 2003	NR156193	NG060244
Kondoa_lulangica_CGMCC_2.2762_T	Li et al., 2020	MK050359	MK050359
Kondoa_sorbi_CBS_9498_T	Wang et al., 2003	NR156194	NG058322
Kondoa_yuccicola_CBS_7331_T	Scorzetti et al., 2002	NR073280	NG042371
Metschnikowia_hawaiiana_CBS_9146_T	Vu et al., 2016	KY102130	KY106497
Naganishia_adeliensis_CBS_9061	Vu et al., 2016	KY104316	KY108600
Naganishia_albida_var.albidus_CBS142_T	Vu et al., 2016	KY102582	KY106955
Naganishia_albida_var.kuetzingii_CBS1926_T	Vu et al., 2016	KY102601	KY106960
Naganishia_albida_var.ovalis_CBS5810_T	Vu et al., 2016	KY102603	KY106965
Naganishia_albidosimilis_CBS7711_T	Liu et al., 2015a	AF145325	AF137601
Naganishia_antarctica_CBS_7687_T	Vu et al., 2016	KY104320	KY108605
Naganishia_diffluens_CBS160_T	Liu et al., 2015a	AF145330	AF075502
Naganishia_floricola_10D4_T	Zhou et al., 2020	MK942576	MK942558
Naganishia_liquefaciens_CBS_968_T	Scorzetti et al., 2002	AF444345	AF181515
Naganishia_uzbekistanensis_CBS_8683_T	Scorzetti et al., 2002	AF444339	AF181508
Naganishia_vishniacii_CBS_7110	Liu et al., 2015a	AF145320	AF075473
Papiliotrema_aspenensis_DS573_T	Vu et al., 2016	KY104455	KY108727
Papiliotrema_fonsecae_EXF-4087_T	Yurkov et al., 2015	KC485500	KC469778
Papiliotrema_frias_CRUB_1250_T	de Garcia et al., 2012	JN193468	JN193447
Papiliotrema_perniciosus_VKM_Y-2905_T	de Garcia et al., 2012	GU997162	GU560004
Papiliotrema_pseudoalba_CBS_8294_T	Yurkov and Kurtzman 2019	AF472627	AF472624
Papiliotrema_sp._gCoJuP099	Vu et al., 2016	KY101794	KY106243
Protomyces_inouyei_NRRL_YB-4354	Wang et al., 2021	LT602858	MK934482
Protomyces_lactucaedebilis_NRRL_YB-4353	Wang et al., 2021	MK937056	NG042406
Rhodotorula_alborubescens_CBS_482_T	Wang et al., 2021	MK937058	U84343
Rhodotorula_araucariae_CBS_6031_T	Vu et al., 2016	KY104718	KY108982
Rhodotorula_aurum_GL1_T	Nguyen et al., 2023	OQ073533	OP214778
Rhodotorula_dairenensis_CBS_4406.1	Vu et al., 2016	KY104731	KY108994
Rhodotorula_diobovata_CBS_11064	Vu et al., 2016	KY104774	KY109032
Rhodotorula_frigidialcoholis_CBS_16468_T	Touchette et al., 2022	MT560678	MT569976
Rhodotorula_mucilaginosa_CBS_10939	Vu et al., 2016	KY104831	KY109117
Rhodotorula_mucilaginosa_CBS_316_T	Vu et al., 2016	KY104874	KY109056
Rhodotorula_pacifica_CBS_10070_T	Westerdijk Fungal Biodiversity Institute
Rhodotorula_sampaioana_CBS_10798_T	Tiwari et al., 2021	MW879331	EF595748
Rhodotorula_sphaerocarpa_CBS_10582	Vu et al., 2016	KY104904	KY109154
Rhodotorula_taiwanensis_CBS_11729_T	Vu et al., 2016	KY104910	KY109163
Rhodotorula_tropicalis_SU21_T	Khunnamwong et al., 2025	LC669432	LC604622
Sporobolomyces_bannaensis_AS_2.2285T_CBS_9204_T	Vu et al., 2016	KY105506	AY274823
Sporobolomyces_beijingensis_AS_2.2365T_CGMCC_2.2365_T	Wang et al., 2004	AY364837	AY364837
Sporobolomyces_cellobiolyticus_CGMCC2.5675_T	Li et al., 2020	MK050406	MK050406
Sporobolomyces_lactucae_HU_9203__T	Fatemi et al., 2022	MG470912	MG588947
Sporobolomyces_musae_BRIP_28276_T	Tan et al., 2021	OK483138	OK483137
Sporobolomyces_phaffii_CBS_9129_T	Vu et al., 2016	KY105522	KY109760
Sporobolomyces_primogenomicus_JCM_8242_T	Li et al., 2020	MK050417	MK050418
Sporobolomyces_roseus_CBS_486_T	Vu et al., 2016	KY105523	KY109761
Sporobolomyces_ruberrimus_CBS_10229	Vu et al., 2016	KY105525	KY109766
Sporobolomyces_ruberrimus_CBS_7500_T_1	Vu et al., 2016	KY105527	AF070442
Symmetrospora_coprosmae_CBS_7899_T	Vu et al., 2016	KY105570	KY109807
Symmetrospora_foliicola_CBS_8075_T	Vu et al., 2016	KY105571	KY109808
Symmetrospora_oryzicola_CBS_7228_T	Vu et al., 2016	KY105520	KY109758
Symmetrospora_rhododendri_CGMCC2.2613_T	Li et al., 2020	MK050388	MK050388
Taphrina_alni_CBS_683.93_T	Nutaratat et al., 2022	AF492077	AF492024
Taphrina_communis_CBS_352.35_T	Nutaratat et al., 2022	NR160070	MH867214
Taphrina_epiphylla_CBS_111109_T	Nutaratat et al., 2022	AF492096	AF492039
Taphrina_populi-salicis_CBS_419.54_T	Nutaratat et al., 2022	NR155881	NG057695
Taphrina_sadebeckii_CBS_102170_T	Nutaratat et al., 2022	NR155882	NG057697
Taphrina_vestergrenii_CBS_679.93_T	Nutaratat et al., 2022	NR155886	NG057701
Vishniacozyma_carnescens_CBS_10634	Vu et al., 2016	KY105818	KY110022
Vishniacozyma_carnescens_CBS_973_T	Liu et al., 2015b	NR130695	KY110023
Vishniacozyma_dimennae_CBS_5770_T	Vu et al., 2016	KY105820	KY110025
Vishniacozyma_ellesmerensis_JCM_32573_T	Tsuji et al., 2019	LC335796	LC335796
Vishniacozyma_europaea_CGMCC2.3099_T	Li et al., 2020	MK050335	MK050335
Vishniacozyma_foliicola_CBS_9920_T	Vu et al., 2016	KY105821	KY110026
Vishniacozyma_globispora_CBS_11714	Vu et al., 2016	KY105822	KY110027
Vishniacozyma_heimaeyensis_CBS_8967	Vu et al., 2016	KY105825	KY110031
Vishniacozyma_melezitolytica_CGMCC2.3472_T	Li et al., 2020	MK050330	MK050330
Vishniacozyma_paravictoriae_NYG10-6_T_	Jiang et al., 2024	OP470300	OP470204
Vishniacozyma_pseudocarnescens_CGMCC_2.6457_T	Zhu et al., 2023	OR077051	OR077057
Vishniacozyma_pseudodimennae_CGMCC_2.6790_T	Wei et al., 2022	OM417179	OM417179
Vishniacozyma_psychrotolerans_EXF-1528	de Garcia et al., 2012	JN193464	JN193444
Vishniacozyma_tianchiensis_NYNU_236163_T	Liu et al., 2025	OR426458	OR426457
Vishniacozyma_victoriae_CBS_12044	Vu et al., 2016	KY105835	KY110045
Vishniacozyma_victoriae_CBS_8685	Vu et al., 2016	KY105847	KY110041
Vishnicozyma_paraequisetis_VKM_Y-2980_T	Golubev, 2025	HM749319	HM749318
Aureobasidium_sp._CBU-L21	This study	PQ540067	PQ530068
Aureobasidium_sp._EVU-0035	This study	PQ540083	PQ530095
Aureobasidium_sp._EVU-0050	This study	PQ540084	PQ530096
Aureobasidium_sp._gHaLinG087	This study	PX498959	PX499032
Aureobasidium_sp._gToP24S017	This study	PX498960	PX499033
Aureobasidium_sp._gToP24S019	This study	PX498961	PX499034
Aureobasidium_sp._gToP24S020	This study	PX498962	PX499035
Aureobasidium_sp._gToP24S021	This study	PX498963	PX499036
Aureobasidium_sp._gToP24S064	This study	PX498964	PX499037
Aureobasidium_sp._gToP24S065	This study	PX498965	PX499038
Aureobasidium_sp._gToP24S067	This study	PX498966	PX499039
Aureobasidium_sp._gToP24S068	This study	PX498967	PX499040
Aureobasidium_sp._LgToP24S-B142	This study	PX498968	PX499041
Bullera_alba_gCoAvP128	This study	PQ540113	PQ530125
Bullera_alba_gCoMoM118	This study	PQ540131	PQ530144
Bullera_alba_gHaFacG174	This study	PQ540145	PQ530158
Bullera_alba_gHaFacG201	This study	PQ540152	PQ530165
Bullera_alba_pHaVanG128	This study	PQ540231	PQ530277
Bullera_alba_pHaVanG149	This study	PQ540232	PQ530278
Bullera_sp._gHaDeeP004	This study	PQ540144	PQ530157
Cystobasidium_sp._gToFERCh152	This study	PQ540180	PQ530196
Cystofilobasidium_sp._CBP-L3	This study	PQ540235	PQ530066
Cystofilobasidium_sp._CHP-0022	This study	PQ540237	PQ530070
Cystofilobasidium_sp._CHP-0025	This study	PQ540238	PQ530072
Cystofilobasidium_sp._CHP-0166	This study	PQ540239	PQ530073
Cystofilobasidium_sp._CHP-0176	This study	PQ540240	PQ530075
Cystofilobasidium_sp._CHP-L1	This study	PQ540241	PQ530078
Cystofilobasidium_sp._CHP-L10	This study	PQ540243	PQ530079
Cystofilobasidium_sp._CHP-L18	This study	PQ540242	PQ530080
Cystofilobasidium_sp._CHP-L8	This study	PQ540244	PQ530082
Cystofilobasidium_sp._CHP-L9	This study	PQ540245	PQ530083
Cystofilobasidium_sp._CHU-004	This study	PQ540246	PQ530085
Cystofilobasidium_sp._CHU-0067	This study	PQ540247	PQ530086
Filobasidium_oeirensis_CHP-0175	This study	PQ540070	PQ530074
Filobasidium_oeirensis_gToLA47S129	This study	PQ540187	PQ530217
Filobasidium_oeirensis_gToLA47S132	This study	PQ540188	PQ530219
Filobasidium_sp._CBP-0224	This study	PQ540064	PQ530063
Filobasidium_sp._CBP-L22	This study	PQ540065	PQ530064
Filobasidium_sp._CBP-L23	This study	PQ540066	PQ530065
Filobasidium_sp._EVP-0110	This study	PQ540080	PQ530092
Filobasidium_sp._EVP-L12	This study	PQ540081	PQ530093
Filobasidium_sp._gBlApaS032	This study	PQ540085	PQ530097
Filobasidium_sp._gBlApaS033	This study	PQ540086	PQ530098
Filobasidium_sp._gBlApaS035	This study	PQ540087	PQ530099
Filobasidium_sp._gBlApaS037	This study	PQ540088	PQ530100
Filobasidium_sp._gBlBarC055	This study	PQ540091	PQ530103
Filobasidium_sp._gBlBarS061	This study	PQ540092	PQ530104
Filobasidium_sp._gBlBarS066	This study	PQ540093	PQ530105
Filobasidium_sp._gCoAvM145	This study	PQ540107	PQ530119
Filobasidium_sp._gCoMiP160	This study	PQ540127	PQ530140
Filobasidium_sp._gHaFacG182	This study	PQ540146	PQ530159
Filobasidium_sp._gRaFL31	This study	PQ540159	PQ530172
Filobasidium_sp._gRaFL35	This study	PQ540163	PQ530176
Filobasidium_sp._gToLA20S106	This study	PQ540181	PQ530199
Filobasidium_sp._gToLA20S107	This study	PQ540182	PQ530200
Filobasidium_sp._gToLA20S109	This study	PQ540183	PQ530201
Filobasidium_sp._gToLA47S122	This study	PQ540185	PQ530214
Filobasidium_sp._pCoJuP159	This study	PQ540221	PQ530267
Filobasidium_sp._pCoJuP167	This study	PQ540222	PQ530268
Filobasidium_sp._pCoJuP176	This study	PQ540224	PQ530270
Filobasidium_sp._pCoJuP177	This study	PQ540225	PQ530271
Filobasidium_wieringae_CHP-0015	This study	PQ540068	PQ530069
Hannaella_zeae_CBS_10801_T	This study	PQ540137	PQ530150
Holtermanniella_festucosa_CHP-0024	This study	PQ540069	PQ530071
Holtermanniella_sp._gBlJulC043	This study	PQ540096	PQ530108
Holtermanniella_sp._gCoAvP126	This study	PQ540111	PQ530123
Holtermanniella_takashimae_gCoAvM132	This study	PQ540100	PQ530112
Holtermanniella_takashimae_gCoAvM135	This study	PQ540102	PQ530114
Holtermanniella_takashimae_gCoAvM143	This study	PQ540105	PQ530117
Holtermanniella_takashimae_gCoAvM144	This study	PQ540106	PQ530118
Holtermanniella_takashimae_gCoAvM188	This study	PQ540109	PQ530121
Holtermanniella_takashimae_gCoAvP127	This study	PQ540112	PQ530124
Holtermanniella_takashimae_gCoAvP163	This study	PQ540114	PQ530126
Holtermanniella_takashimae_gCoAvP164	This study	PQ540115	PQ530127
Holtermanniella_takashimae_gCoAvP165	This study	PQ540116	PQ530128
Holtermanniella_takashimae_gCoAvP178	This study	PQ540117	PQ530129
Holtermanniella_takashimae_gCoAvP179	This study	PQ540118	PQ530130
Holtermanniella_takashimae_gCoAvP180	This study	PQ540119	PQ530131
Holtermanniella_takashimae_gCoAvP187	This study	PQ540120	PQ530132
Holtermanniella_takashimae_gCoJuM092	This study	PQ540123	PQ530135
Holtermanniella_takashimae_gCoJuM093	This study	PQ540124	PQ530136
Holtermanniella_takashimae_gCoJuP192	This study	PQ540126	PQ530139
Holtermanniella_takashimae_gCoMoM107	This study	PQ540129	PQ530142
Holtermanniella_takashimae_gCoMoM110	This study	PQ540130	PQ530143
Holtermanniella_takashimae_gCoMoM120	This study	PQ540132	PQ530145
Holtermanniella_takashimae_gCoMoP111	This study	PQ540133	PQ530146
Holtermanniella_takashimae_gCoMoP112	This study	PQ540134	PQ530147
Holtermanniella_takashimae_gCoMoP174	This study	PQ540136	PQ530149
Holtermanniella_takashimae_gRaFL33	This study	PQ540161	PQ530174
Holtermanniella_takashimae_gRaFL34	This study	PQ540162	PQ530175
Holtermanniella_takashimae_gRaFL36	This study	PQ540164	PQ530177
Holtermanniella_takashimae_gToCERS029	This study	PQ540166	PQ530180
Holtermanniella_takashimae_gToCERS030	This study	PQ540167	PQ530181
Holtermanniella_takashimae_gToCERS031	This study	PQ540168	PQ530182
Holtermanniella_takashimae_gToCERS074	This study	PQ540169	PQ530183
Holtermanniella_takashimae_gToCERS075	This study	PQ540170	PQ530184
Holtermanniella_takashimae_gToCERS076	This study	PQ540171	PQ530185
Holtermanniella_takashimae_gToCERS079	This study	PQ540172	PQ530186
Holtermanniella_takashimae_gToCERS080	This study	PQ540173	PQ530187
Holtermanniella_takashimae_gToCERS081	This study	PQ540174	PQ530188
Holtermanniella_takashimae_pCoAvP007	This study	PQ540209	PQ530255
Holtermanniella_takashimae_pCoAvP008	This study	PQ540210	PQ530256
Holtermanniella_takashimae_pCoAvP009	This study	PQ540211	PQ530257
Holtermanniella_takashimae_pCoAvP010	This study	PQ540212	PQ530258
Holtermanniella_takashimae_pCoAvP014	This study	PQ540213	PQ530259
Holtermanniella_takashimae_pCoAvP015	This study	PQ540214	PQ530260
Holtermanniella_takashimae_pCoJuM020	This study	PQ540215	PQ530261
Holtermanniella_takashimae_pCoJuM021	This study	PQ540216	PQ530262
Holtermanniella_takashimae_pCoJuM022	This study	PQ540217	PQ530263
Holtermanniella_takashimae_pCoJuM023	This study	PQ540218	PQ530264
Holtermanniella_takashimae_pCoJuP157	This study	PQ540219	PQ530265
Holtermanniella_takashimae_pCoJuP175	This study	PQ540223	PQ530269
Holtermanniella_takashimae_pCoMiM004	This study	PQ540226	PQ530272
Holtermanniella_takashimae_pCoMiM005	This study	PQ540227	PQ530273
Holtermanniella_takashimae_pCoMiM006	This study	PQ540228	PQ530274
Kondoa_sp._EVI-L25	This study	PQ540079	PQ530091
Naganishia_albida_gToLA47Ch142	This study	PQ540254	PQ530202
Naganishia_albida_gToLEVCh187	This study	PQ540273	PQ530233
Naganishia_diffluens_gToLA47Ch145	This study	PQ540255	PQ530203
Naganishia_diffluens_gToLA47Ch146	This study	PQ540256	PQ530204
Naganishia_diffluens_gToLA47Ch147	This study	PQ540257	PQ530205
Naganishia_diffluens_gToLA47Ch148	This study	PQ540258	PQ530206
Naganishia_diffluens_gToLA47Ch150	This study	PQ540259	PQ530207
Naganishia_diffluens_gToLA47Ch168	This study	PQ540260	PQ530208
Naganishia_diffluens_gToLA47Ch172	This study	PQ540261	PQ530210
Naganishia_diffluens_gToLA47Ch173	This study	PQ540262	PQ530211
Naganishia_diffluens_gToLA47S036	This study	PQ540263	PQ530212
Naganishia_diffluens_gToLA47S037	This study	PQ540264	PQ530213
Naganishia_diffluens_gToLA47S127	This study	PQ540265	PQ530216
Naganishia_diffluens_gToLA47S131	This study	PQ540266	PQ530218
Naganishia_diffluens_gToLA47S133	This study	PQ540267	PQ530220
Naganishia_diffluens_gToLA47S134	This study	PQ540268	PQ530221
Naganishia_diffluens_gToLEVCh156	This study	PQ540269	PQ530222
Naganishia_diffluens_gToLEVCh160	This study	PQ540270	PQ530225
Naganishia_diffluens_gToLEVCh181	This study	PQ540271	PQ530228
Naganishia_diffluens_gToLEVCh182	This study	PQ540272	PQ530229
Naganishia_diffluens_gToSPRCh163	This study	PQ540275	PQ530237
Naganishia_diffluens_gToSPRCh165	This study	PQ540276	PQ530239
Naganishia_diffluens_gToSPRCh175	This study	PQ540278	PQ530241
Naganishia_diffluens_gToSPRCh177	This study	PQ540279	PQ530243
Naganishia_diffluens_gToSPRCh179	This study	PQ540280	PQ530244
Naganishia_diffluens_pToP24Ch192	This study	PQ540282	PQ530280
Naganishia_sp._gToCERCh139	This study	PQ540249	PQ530179
Naganishia_sp._gToCRIS039	This study	PQ540250	PQ530189
Naganishia_sp._gToCRIS041	This study	PQ540251	PQ530190
Naganishia_sp._gToFERCh154	This study	PQ540252	PQ530197
Naganishia_sp._gToFERS105	This study	PQ540253	PQ530198
Naganishia_sp._gToLEVS045	This study	PQ540274	PQ530236
Naganishia_sp._gToSPRCh166	This study	PQ540277	PQ530240
Naganishia_sp._gToSPRS002	This study	PQ540281	PQ530245
Protomyces_arabidopsidicola_C29_T	This study	PQ540248	PQ530138
Rhodotorula_diobovata_gToLEVCh184	This study	PQ540194	PQ530231
Rhodotorula_sp._gToLA47Ch171	This study	PQ540184	PQ530209
Rhodotorula_sp._gToLEVCh157	This study	PQ540189	PQ530223
Rhodotorula_sp._gToLEVCh159	This study	PQ540190	PQ530224
Rhodotorula_sp._gToLEVCh161	This study	PQ540191	PQ530226
Rhodotorula_sp._gToLEVCh180	This study	PQ540192	PQ530227
Rhodotorula_sp._gToLEVCh183	This study	PQ540193	PQ530230
Rhodotorula_sp._gToLEVCh185	This study	PQ540195	PQ530232
Rhodotorula_sp._gToLEVCh188	This study	PQ540196	PQ530234
Rhodotorula_sp._gToLEVCh189	This study	PQ540197	PQ530235
Rhodotorula_sp._gToSPRCh164	This study	PQ540198	PQ530238
Rhodotorula_sp._gToSPRCh176	This study	PQ540199	PQ530242
Rhodotorula_sp._pToP24Ch193	This study	PQ540234	PQ530281
Sporobolomyces_ruberrimus_gBlSymC004	This study	PQ540098	PQ530110
Sporobolomyces_ruberrimus_pBlRenS069	This study	PQ540205	PQ530251
Sporobolomyces_sp._CHP-0186	This study	PQ540077	PQ530089
Sporobolomyces_sp._CHU-0015	This study	PQ540072	PQ530077
Sporobolomyces_sp._CPB-0081	This study	PQ540074	PQ530084
Sporobolomyces_sp._EVI-L24	This study	PQ540078	PQ530090
Sporobolomyces_sp._gBlIllS108	This study	PQ540094	PQ530106
Sporobolomyces_sp._gBlRenC021	This study	PQ540097	PQ530109
Sporobolomyces_sp._gToLA47S123	This study	PQ540186	PQ530215
Sporobolomyces_sp._pBlApaS044	This study	PQ540200	PQ530246
Sporobolomyces_sp._pBlBarS052	This study	PQ540201	PQ530247
Sporobolomyces_sp._pBlJulS001	This study	PQ540202	PQ530248
Sporobolomyces_sp._pBlJulS005	This study	PQ540203	PQ530249
Sporobolomyces_sp._pBlRecS082	This study	PQ540204	PQ530250
Sporobolomyces_sp._pBlRubS097	This study	PQ540206	PQ530252
Sporobolomyces_sp._pBlSymC026	This study	PQ540207	PQ530253
Sporobolomyces_sp._pBlSymS016	This study	PQ540208	PQ530254
Symmetrospora_sp._gCoAvM141	This study	PQ540104	PQ530116
Symmetrospora_sp._gHaCotG283	This study	PQ540140	PQ530153
Symmetrospora_sp._gHaDeeG027	This study	PQ540142	PQ530155
Taphrina_sp._CBU-L20	This study	PQ540236	PQ530067
Vishniacozyma_carnescens_gBlJulC042	This study	PQ540095	PQ530107
Vishniacozyma_carnescens_gCoMoP172	This study	PQ540135	PQ530148
Vishniacozyma_carnescens_gHaFlaG334	This study	PQ540154	PQ530167
Vishniacozyma_carnescens_gHaVanG148	This study	PQ540158	PQ530171
Vishniacozyma_carnescens_gToCRIS058	This study	PQ540178	PQ530194
Vishniacozyma_dimennae_pToLEVS111	This study	PQ540233	PQ530279
Vishniacozyma_sp._CHP-0179	This study	PQ540071	PQ530076
Vishniacozyma_sp._CHP-L2	This study	PQ540073	PQ530081
Vishniacozyma_sp._CHU-0071	This study	PQ540075	PQ530087
Vishniacozyma_sp._CHU-0100	This study	PQ540076	PQ530088
Vishniacozyma_sp._EVP-L14	This study	PQ540082	PQ530094
Vishniacozyma_sp._gBlApaS039	This study	PQ540089	PQ530101
Vishniacozyma_sp._gBlBarC051	This study	PQ540090	PQ530102
Vishniacozyma_sp._gBlSymC005	This study	PQ540099	PQ530111
Vishniacozyma_sp._gCoAvM134	This study	PQ540101	PQ530113
Vishniacozyma_sp._gCoAvM139	This study	PQ540103	PQ530115
Vishniacozyma_sp._gCoAvM185	This study	PQ540108	PQ530120
Vishniacozyma_sp._gCoAvM189	This study	PQ540110	PQ530122
Vishniacozyma_sp._gCoJuM081	This study	PQ540121	PQ530133
Vishniacozyma_sp._gCoJuM089	This study	PQ540122	PQ530134
Vishniacozyma_sp._gCoJuP097	This study	PQ540125	PQ530137
Vishniacozyma_sp._gCoMoM101	This study	PQ540128	PQ530141
Vishniacozyma_sp._gHaCapG067	This study	PQ540138	PQ530151
Vishniacozyma_sp._gHaCapG073	This study	PQ540139	PQ530152
Vishniacozyma_sp._gHaCotG288	This study	PQ540141	PQ530154
Vishniacozyma_sp._gHaDeeG028	This study	PQ540143	PQ530156
Vishniacozyma_sp._gHaFacG184	This study	PQ540147	PQ530160
Vishniacozyma_sp._gHaFacG188	This study	PQ540148	PQ530161
Vishniacozyma_sp._gHaFacG194	This study	PQ540149	PQ530162
Vishniacozyma_sp._gHaFacG199	This study	PQ540150	PQ530163
Vishniacozyma_sp._gHaFacG200	This study	PQ540151	PQ530164
Vishniacozyma_sp._gHaFacG208	This study	PQ540153	PQ530166
Vishniacozyma_sp._gHaLinG110	This study	PQ540155	PQ530168
Vishniacozyma_sp._gHaLinG116	This study	PQ540156	PQ530169
Vishniacozyma_sp._gHaLinG117	This study	PQ540157	PQ530170
Vishniacozyma_sp._gRaFL32	This study	PQ540160	PQ530173
Vishniacozyma_sp._gRaFL37	This study	PQ540165	PQ530178
Vishniacozyma_sp._gToCRIS052	This study	PQ540175	PQ530191
Vishniacozyma_sp._gToCRIS055	This study	PQ540176	PQ530192
Vishniacozyma_sp._gToCRIS057	This study	PQ540177	PQ530193
Vishniacozyma_sp._gToCRIS059	This study	PQ540179	PQ530195
Vishniacozyma_sp._pCoJuP158	This study	PQ540220	PQ530266
Vishniacozyma_sp._pHaFlaG335	This study	PQ540229	PQ530275
Vishniacozyma_sp._pHaLinG336	This study	PQ540230	PQ530276
T : type strain
References
Aires et al., 2023	Aires, A., Gonçalves, C., & Sampaio, J. P. (2023). Hannaella floricola sp. nov., a novel basidiomycetous yeast species isolated from a flower of Lantana camara in Portugal. International Journal of Systematic and Evolutionary Microbiology, 73(2), 005740.
Crous et al., 2011	Crous, P. W., Summerell, B. A., Swart, L., Denman, S., Taylor, J. E., Bezuidenhout, C. M., Palm, M. E., Marincowitz, S., & Groenewald, J. Z. (2011). Fungal pathogens of Proteaceae. Persoonia, 27, 20–45.
de Garcia et al., 2012	de Garcia, V., Libkind, D., Gadanho, M., van Broock, M., & Sampaio, J. P. (2012). Cryptococcus species (Tremellales) from glacial biomes in the southern (Patagonia) and northern (Svalbard) hemispheres. FEMS Microbiology Ecology, 82(2), 523–539.
Fatemi et al., 2022	Fatemi, S., Haelewaters, D., Urbina, H., Brown, S., Houston, M. L., & Aime, M. C. (2022). Sporobolomyces lactucae sp. nov. (Pucciniomycotina, Microbotryomycetes, Sporidiobolales): an abundant component of Romaine lettuce phylloplanes. Journal of Fungi, 8(3), 302. https://doi.org/10.3390/jof8030302
Fell et al., 2000	Felled, correction: Fell, J. W., Boekhout, T., Fonseca, A., Scorzetti, G., & Statzell-Tallman, A. (2000). Biodiversity and systematics of basidiomycetous yeasts as determined by large-subunit rDNA D1/D2 domain sequence analysis. International Journal of Systematic and Evolutionary Microbiology, 50(3), 1351–1371. https://doi.org/10.1099/00207713-50-3-1351
Fonseca et al., 2000	Fonseca, A., Scorzetti, G., & Fell, J. W. (2000). Diversity in the yeast Cryptococcus albidus and related species as revealed by ribosomal DNA sequence analysis. Canadian Journal of Microbiology, 46(1), 7–27.
Fotedar et al., 2019	Fotedar, R., Fell, J. W., Boekhout, T., Kolecka, A., Zeyara, A., Kaul, R., … Marri, M. A. (2019). Cystobasidium halotolerans sp. nov., a novel basidiomycetous yeast species isolated from the Arabian Gulf. International Journal of Systematic and Evolutionary Microbiology, 69(3), 839–845.
Golubev, 2025	Golubev, W. (2025). Two new Vishniacozyma species from Equisetum sylvaticum. bioRxiv. https://doi.org/10.1101/2025.02
Gouka et al., 2022	Gouka, L., Raaijmakers, J. M., & Cordovez, V. (2022). Ecology and functional potential of phyllosphere yeasts. Trends in Plant Science, 27(11), 1109–1123.
Jiang et al., 2024	Jiang, Y. L., Bao, W. J., Liu, F., Wang, G. S., Yurkov, A. M., Ma, Q., … Wang, Q. M. (2024). Proposal of one new family, seven new genera and seventy new basidiomycetous yeast species mostly isolated from Tibet and Yunnan provinces, China. Studies in Mycology, 109(1), 57–154.
Kaewwichian et al., 2015	Kaewwichian, R., Jindamorakot, S., Am-In, S., Sipiczki, M., & Limtong, S. (2015). Hannaella siamensis sp. nov. and Hannaella phetchabunensis sp. nov., two new anamorphic basidiomycetous yeast species isolated from plants. International Journal of Systematic and Evolutionary Microbiology, 65(4), 1297–1303.
Khunnamwong et al., 2025	Khunnamwong, P., Nualthaisong, P., Kingphadung, K., Takashima, M., Sugita, T., Sumerta, I. N., … Limtong, S. (2025). Rhodotorula tropicalis sp. nov., a novel red yeast of the order Sporidiobolales. International Journal of Systematic and Evolutionary Microbiology, 75(3), 006701.
Li et al., 2020	Li, A. H., Yuan, F. X., Groenewald, M., Bensch, K., Yurkov, A. M., Li, K., … Bai, F. Y. (2020). Diversity and phylogeny of basidiomycetous yeasts from plant leaves and soil: proposal of two new orders, three new families, eight new genera and one hundred and seven new species. Studies in Mycology, 96(1), 17–140.
Libkind et al., 2009	Libkind, D., Gadanho, M., van Broock, M., & Sampaio, J. P. (2009). Cystofilobasidium lacus-mascardii sp. nov., … and Cystofilobasidium macerans sp. nov. International Journal of Systematic and Evolutionary Microbiology, 59(3), 622–630.
Liu et al., 2015a	Liu, X. Z., Wang, Q. M., Göker, M., Groenewald, M., Kachalkin, A. V., Lumbsch, H. T., … Bai, F. Y. (2015). Towards an integrated phylogenetic classification of the Tremellomycetes. Studies in Mycology, 81(1), 85–147.
Liu et al., 2015b	Liu, X. Z., Wang, Q. M., Theelen, B., Groenewald, M., Bai, F. Y., & Boekhout, T. (2015). Phylogeny of tremellomycetous yeasts and related dimorphic and filamentous basidiomycetes reconstructed from multiple gene sequence analyses. Studies in Mycology, 81(1), 1–26.
Liu et al., 2025	Liu, S., Cai, D. Y., Chai, C. Y., & Hui, F. L. (2025). Five new epiphytic species of Vishniacozyma (Bulleribasidiaceae, Tremellales) from China. MycoKeys, 113, 321.
Nguyen et al., 2023	Nguyen, K. C. T., Truong, P. H., Ho, C. T., Le, C. T., Tran, K. D., Nguyen, T. L., … Nguyen, P. V. (2023). Copper tolerance of novel Rhodotorula sp. yeast isolated from gold mining ore in Gia Lai, Vietnam. Mycobiology, 51(6), 379–387. https://doi.org/10.1080/12298093.2023.2274648
Nutaratat et al., 2022	Nutaratat, P., Boontham, W., & Khunnamwong, P. (2022). Savitreella phatthalungensis gen. nov., sp. nov. and Goffeauzyma siamensis sp. nov. Journal of Fungi, 8(2), 118.
Scorzetti et al., 2002	Scorzetti, G., Fell, J. W., Fonseca, A., & Statzell-Tallman, A. (2002). Systematics of basidiomycetous yeasts: a comparison of large subunit D1/D2 and internal transcribed spacer rDNA regions. FEMS Yeast Research, 2(4), 495–517.
Tan et al., 2021	Tan, Y. P., Bishop-Hurley, S. L., Marney, T. S., & Shivas, R. G. (2021). Nomenclatural novelties. Index Fungorum, 503, 1–8.
Tiwari et al., 2021	Tiwari, S., Baghela, A., & Libkind, D. (2021). Rhodotorula sampaioana f.a., sp. nov., a novel red yeast of the order Sporidiobolales isolated from Argentina and India. Antonie van Leeuwenhoek, 114(8), 1237–1244. https://doi.org/10.1007/s10482-021-01597-5
Touchette et al., 2022	Touchette, D., Altshuler, I., Gostinčar, C., Zalar, P., Raymond-Bouchard, I., … (2022). Novel Antarctic yeast adapts to cold by switching energy metabolism and increasing small RNA synthesis. ISME Journal, 16, 221–232.
Tsuji et al., 2019	Tsuji, M., Tanabe, Y., Vincent, W. F., & Uchida, M. (2019). Vishniacozyma ellesmerensis sp. nov., a psychrophilic yeast isolated from a retreating glacier in the Canadian High Arctic. International Journal of Systematic and Evolutionary Microbiology, 69(3), 696–700.
Vu et al., 2016	Vu, D., Groenewald, M., Szöke, S., Cardinali, G., Eberhardt, U., Stielow, B., … Robert, V. (2016). DNA barcoding analysis of more than 9,000 yeast isolates contributes to quantitative thresholds for yeast species and genera delimitation. Studies in Mycology, 85(1), 91–105.
Wang et al., 2003	Wang, Q. M., Bai, F. Y., Zhao, J. H., & Jia, J. H. (2003). Bensingtonia changbaiensis sp. nov. and Bensingtonia sorbi sp. nov., novel ballistoconidium-forming yeast species from plant leaves. International Journal of Systematic and Evolutionary Microbiology, 53(6), 2085–2089. https://doi.org/10.1099/ijs.0.02736-0
Wang et al., 2004	Wang, Q.-M., & Bai, F.-Y. (2004). Four new Sporobolomyces species. FEMS Yeast Research, 4, 579–586.
Wang et al., 2021	Wang, K., Sipilä, T., & Overmyer, K. (2021). A novel Arabidopsis phyllosphere resident Protomyces species and a re-examination of genus Protomyces based on genome sequence data. IMA Fungus, 12(1), 8.
Wei et al., 2022	Wei, X.-Y., Zhu, H.-Y., Song, L., Zhang, R.-P., Li, A.-H., Niu, Q.-H., Liu, X.-Z., & Bai, F.-Y. (2022). Yeast diversity in the Qaidam Basin desert in China with the description of five new yeast species. Journal of Fungi, 8(8), 858. https://doi.org/10.3390/jof8080858
Westerdijk Fungal Biodiversity Institute	https://wi.knaw.nl/
Wuczkowski et al., 2011	Wuczkowski, M., Passoth, V., Turchetti, B., Andersson, A. C., Olstorpe, M., Laitila, A., … Libkind, D. (2011). Description of Holtermanniella gen. nov., including Holtermanniella takashimae sp. nov. and proposal of the order Holtermanniales to accommodate tremellomycetous yeasts of the Holtermannia clade. International Journal of Systematic and Evolutionary Microbiology, 61(3), 680–689. https://d…
Yurkov and Kurtzman 2019	Yurkov, A. M., & Kurtzman, C. P. (2019). Three new species of Tremellomycetes isolated from maize and northern wild rice. FEMS Yeast Research, 19(2), foz004. https://doi.org/10.1093/femsyr/foz004
Yurkov et al., 2015	Yurkov, A. M., Kachalkin, A. V., Daniel, H. M., Groenewald, M., Libkind, D., de Garcia, V., … Begerow, D. (2015). Two yeast species Cystobasidium psychroaquaticum fa sp. nov. and Cystobasidium rietchieii fa sp. nov. isolated from natural environments, and the transfer of Rhodotorula minuta clade members to the genus Cystobasidium. Antonie van Leeuwenhoek, 107, 173–185.
Zalar et al., 2008	Zalar, P., Gostinčar, C., de Hoog, G. S., Uršič, V., Sudhadham, M., & Gunde-Cimerman, N. (2008). Redefinition of Aureobasidium pullulans and its varieties. Studies in Mycology, 61, 21–38. https://doi.org/10.3114/sim.2008.61.02
Zhou et al., 2020	Zhou, Y., Jia, B. S., Zhou, Y. G., Li, A. H., & Xue, L. (2020). Naganishia floricola sp. nov., a novel basidiomycetous yeast species isolated from flowers of Sorbaria sorbifolia. International Journal of Systematic and Evolutionary Microbiology, 70(8), 4496–4501. https://doi.org/10.1099/ijsem.0.004304
Zhu et al., 2023	Zhu, H. Y., Wei, Y. H., Guo, L. C., Wei, X. Y., Li, J. N., Zhang, R. P., … Bai, F. Y. (2023). Vishniacozyma pseudocarnescens sp. nov., a new anamorphic tremellomycetous yeast species. International Journal of Systematic and Evolutionary Microbiology, 73(10), 006076.
